# A Single-Cell Atlas of the Mouse Dural Meninges Reveals Pervasive Sex Differences Across Cellular Compartments

**DOI:** 10.64898/2026.05.12.721894

**Authors:** Nikhita Arun, Natalie M. Frederick, Gabriel A Tavares, Ashleigh Vicchiarelli, Dheeraj Swaminathan, Jennifer Powers, Dimitrios Davalos, Cornelia C. Bergmann, Antoine Louveau

## Abstract

The dural compartment of the meninges forms a dynamic interface between the brain and the periphery, hosting diverse immune, vascular, mural and fibroblast populations. Single-cell studies have begun charting meningeal cellular diversity, yet a comprehensive view encompassing all major cellular compartments, intercellular communication, and the influence of sex remains lacking. Here, we present a single-cell transcriptomic atlas of the adult mouse dural meninges, profiling all major cell types in male and female mice at steady state. We uncover broad sex differences in cell-type-specific proportion, transcriptional programs, intercellular communication, and disease relevant signatures. Histological and cytometry analyses validate the biological relevance of these findings, establishing this atlas as a foundation for studying meningeal contributions to neurological disease in a sex-aware manner.
