## Supplementary Table 6 for "A Single-Cell Atlas of the Mouse Dural Meninges Reveals Pervasive Sex Differences Across Cellular Compartments"

### Sheet: Disease Gene Overlap
Disease	Cluster	CellClass	disease_dir	n_total	n_female	n_male	Concordance	Genes_F	Genes_M
Alzheimer's (F>M 2:1)	Arachnoid-Pial EC	Endothelial	female	6	3	3	Mixed	Fermt2;Inpp5d;Fn1	Sparc;Abcg1;Lama4
Alzheimer's (F>M 2:1)	Vein (Pcdh7+)	Endothelial	female	6	0	6	Discordant		Vcam1;Icam1;Fn1;Col4a1;Sparc;Picalm
Alzheimer's (F>M 2:1)	Capillary 2	Endothelial	female	4	0	4	Discordant		Sparc;Abcg1;Agrn;Lama4
Alzheimer's (F>M 2:1)	Vein (Icam1+)	Endothelial	female	4	1	3	Discordant	Inpp5d	Apoe;Icam1;Vcam1
Alzheimer's (F>M 2:1)	Artery (Sema3g+)	Endothelial	female	3	1	2	Discordant	Apoe	Sparc;Col4a1
Alzheimer's (F>M 2:1)	Periosteal FB	Fibroblast	female	9	5	4	Concordant	Apoe;Sorl1;Fdft1;Fn1;Abca7	Col4a1;Sparc;Picalm;Vcam1
Alzheimer's (F>M 2:1)	Suture-Assoc FB	Fibroblast	female	9	3	6	Discordant	Fermt2;Lama4;Bin1	Sparc;Apoe;Col4a1;Tgfb2;Agrn;Fn1
Alzheimer's (F>M 2:1)	Inner Dura FB 2	Fibroblast	female	6	2	4	Discordant	Fn1;Lama4	Sparc;Sorl1;Apoe;Col4a1
Alzheimer's (F>M 2:1)	Osteogenic FB	Fibroblast	female	3	2	1	Concordant	Lama4;Agrn	Sparc
Alzheimer's (F>M 2:1)	Inner Dura FB 1	Fibroblast	female	2	0	2	Discordant		Sparc;Col4a1
Alzheimer's (F>M 2:1)	ILC2	ILC/Innate	female	8	2	6	Discordant	Zcwpw1;Fdft1	Apoe;Picalm;Inpp5d;Abca7;Sorl1;Abcg1
Alzheimer's (F>M 2:1)	IgD B Cells	Lymphoid	female	3	0	3	Discordant		Apoe;Sparc;Sorl1
Alzheimer's (F>M 2:1)	IgM B Cells	Lymphoid	female	2	0	2	Discordant		Apoe;Abcg1
Alzheimer's (F>M 2:1)	gdT Cells	Lymphoid	female	1	0	1	Discordant		Apoe
Alzheimer's (F>M 2:1)	T/NK Cells	Lymphoid	female	1	0	1	Discordant		Apoe
Alzheimer's (F>M 2:1)	Macro Activated	Macrophage	female	6	2	4	Discordant	Abcg1;Sorl1	Apoe;Sparc;Icam1;Bin1
Alzheimer's (F>M 2:1)	Macro CD206	Macrophage	female	4	1	3	Discordant	Trem2	Picalm;Apoe;Vcam1
Alzheimer's (F>M 2:1)	Macro CD209f	Macrophage	female	3	0	3	Discordant		Apoe;Vcam1;Picalm
Alzheimer's (F>M 2:1)	Macro MHCII	Macrophage	female	3	2	1	Concordant	Cass4;Icam1	Picalm
Alzheimer's (F>M 2:1)	Monocytes	DC/Mono/Neutro	female	5	2	3	Discordant	Ptk2b;Tgfb1	Fn1;Picalm;Cd33
Alzheimer's (F>M 2:1)	Immature Neutro	DC/Mono/Neutro	female	3	0	3	Discordant		Abca7;Tgfb1;Picalm
Alzheimer's (F>M 2:1)	Mature Neutro	DC/Mono/Neutro	female	1	0	1	Discordant		Apoe
Autism/ASD (M>F 4:1)	Capillary 2	Endothelial	male	7	4	3	Discordant	Nr4a1;Fos;Egr1;Jun	Sparc;Tsc2;Lama4
Autism/ASD (M>F 4:1)	Arachnoid-Pial EC	Endothelial	male	4	2	2	Mixed	Nr4a1;Pten	Sparc;Lama4
Autism/ASD (M>F 4:1)	Artery (Sema3g+)	Endothelial	male	3	1	2	Concordant	Fos	Sparc;Col4a1
Autism/ASD (M>F 4:1)	Vein (Pcdh7+)	Endothelial	male	3	0	3	Concordant		Col4a1;Sparc;Egr1
Autism/ASD (M>F 4:1)	Capillary 1	Endothelial	male	1	1	0	Discordant	Nr4a1
Autism/ASD (M>F 4:1)	Vein (Icam1+)	Endothelial	male	1	1	0	Discordant	Nr4a1
Autism/ASD (M>F 4:1)	Inner Dura FB 2	Fibroblast	male	11	3	8	Concordant	Cyfip2;Mecp2;Lama4	Sparc;Egr1;Btg2;Nr4a1;Col4a1;Il33;Jun;Fos
Autism/ASD (M>F 4:1)	Suture-Assoc FB	Fibroblast	male	9	3	6	Concordant	Lama4;Mecp2;Il33	Sparc;Egr1;Col4a1;Tsc1;Cxcl12;Tsc2
Autism/ASD (M>F 4:1)	Periosteal FB	Fibroblast	male	8	2	6	Concordant	Tsc2;Jun	Egr1;Col4a1;Sparc;Fos;Btg2;Nr4a1
Autism/ASD (M>F 4:1)	Osteogenic FB	Fibroblast	male	5	2	3	Concordant	Lama4;Nr4a1	Sparc;Tsc2;Egr1
Autism/ASD (M>F 4:1)	Inner Dura FB 1	Fibroblast	male	3	0	3	Concordant		Egr1;Sparc;Col4a1
Autism/ASD (M>F 4:1)	ILC2	ILC/Innate	male	3	1	2	Concordant	Cyfip2	Tsc1;Fmr1
Autism/ASD (M>F 4:1)	IgD B Cells	Lymphoid	male	1	0	1	Concordant		Sparc
Autism/ASD (M>F 4:1)	Macro Activated	Macrophage	male	4	2	2	Mixed	Pten;Btg2	Cyfip1;Sparc
Autism/ASD (M>F 4:1)	Macro CD206	Macrophage	male	2	1	1	Mixed	Tsc1	Btg2
Autism/ASD (M>F 4:1)	Macro CD209f	Macrophage	male	1	0	1	Concordant		Btg2
Autism/ASD (M>F 4:1)	Macro CD3e	Macrophage	male	1	0	1	Concordant		Fmr1
Autism/ASD (M>F 4:1)	Macro MHCII	Macrophage	male	1	1	0	Discordant	Cyfip1
Autism/ASD (M>F 4:1)	Immature Neutro	DC/Mono/Neutro	male	2	1	1	Mixed	Mecp2	Tgfb1
Autism/ASD (M>F 4:1)	Monocytes	DC/Mono/Neutro	male	1	1	0	Discordant	Tgfb1
Depression (F>M 2:1)	Capillary 2	Endothelial	female	7	6	1	Concordant	Nr4a1;Nr4a2;Kdm5c;Fos;Egr1;Jun	Fkbp5
Depression (F>M 2:1)	Arachnoid-Pial EC	Endothelial	female	5	4	1	Concordant	Nr4a1;Nr4a2;Kdm5c;Stat3	Fkbp5
Depression (F>M 2:1)	Capillary 1	Endothelial	female	5	4	1	Concordant	Kdm5c;Nr4a2;Nr4a1;Ccn3	Fkbp5
Depression (F>M 2:1)	Artery (Sema3g+)	Endothelial	female	3	2	1	Concordant	Kdm5c;Fos	Fkbp5
Depression (F>M 2:1)	Vein (Pcdh7+)	Endothelial	female	3	1	2	Discordant	Kdm5c	Egr1;Nfkb1
Depression (F>M 2:1)	Vein (Icam1+)	Endothelial	female	2	2	0	Concordant	Nr4a1;Kdm5c
Depression (F>M 2:1)	Periosteal FB	Fibroblast	female	10	5	5	Mixed	Aldh1a2;Ccn3;Kdm5c;Tiparp;Jun	Egr1;Fkbp5;Fos;Btg2;Nr4a1
Depression (F>M 2:1)	Inner Dura FB 2	Fibroblast	female	7	1	6	Discordant	Kdm5c	Egr1;Btg2;Nr4a1;Nr4a2;Jun;Fos
Depression (F>M 2:1)	Suture-Assoc FB	Fibroblast	female	5	3	2	Concordant	Kdm5c;Tiparp;Aldh1a2	Egr1;Fkbp5
Depression (F>M 2:1)	Osteogenic FB	Fibroblast	female	4	3	1	Concordant	Tiparp;Kdm5c;Nr4a1	Egr1
Depression (F>M 2:1)	Inner Dura FB 1	Fibroblast	female	3	2	1	Concordant	Ccn3;Kdm5c	Egr1
Depression (F>M 2:1)	ILC2	ILC/Innate	female	3	0	3	Discordant		Nfkb1;Nr3c1;Fkbp5
Depression (F>M 2:1)	IgM B Cells	Lymphoid	female	1	1	0	Concordant	Kdm5c
Depression (F>M 2:1)	T/NK Cells	Lymphoid	female	1	1	0	Concordant	Kdm5c
Depression (F>M 2:1)	Macro CD206	Macrophage	female	4	1	3	Discordant	Kdm5c	Fkbp5;Stat3;Btg2
Depression (F>M 2:1)	Macro Activated	Macrophage	female	3	2	1	Concordant	Btg2;Nfkb1	Kdm5c
Depression (F>M 2:1)	Macro CD209f	Macrophage	female	3	0	3	Discordant		Btg2;Nfkb1;Stat3
Depression (F>M 2:1)	Macro MHCII	Macrophage	female	2	1	1	Mixed	Kdm5c	Fkbp5
Depression (F>M 2:1)	Macro CD3e	Macrophage	female	1	1	0	Concordant	Kdm5c
Depression (F>M 2:1)	Macro Migrating	Macrophage	female	1	1	0	Concordant	Kdm5c
Depression (F>M 2:1)	Immature Neutro	DC/Mono/Neutro	female	1	1	0	Concordant	Kdm5c
Depression (F>M 2:1)	Monocytes	DC/Mono/Neutro	female	1	0	1	Discordant		Fkbp5
Fragile X (M>F 2:1)	Capillary 2	Endothelial	male	5	3	2	Discordant	Nr4a1;Fos;Egr1	Sparc;Hspa5
Fragile X (M>F 2:1)	Arachnoid-Pial EC	Endothelial	male	4	2	2	Mixed	Nr4a1;Fn1	Sparc;Hspa5
Fragile X (M>F 2:1)	Artery (Sema3g+)	Endothelial	male	4	1	3	Concordant	Fos	Sparc;Hspa5;Col4a1
Fragile X (M>F 2:1)	Vein (Pcdh7+)	Endothelial	male	4	0	4	Concordant		Fn1;Col4a1;Sparc;Egr1
Fragile X (M>F 2:1)	Capillary 1	Endothelial	male	2	1	1	Mixed	Nr4a1	Hspa5
Fragile X (M>F 2:1)	Vein (Icam1+)	Endothelial	male	1	1	0	Discordant	Nr4a1
Fragile X (M>F 2:1)	Inner Dura FB 2	Fibroblast	male	11	2	9	Concordant	Cyfip2;Fn1	Sparc;Egr1;Btg2;Hspa5;Nr4a1;Col4a1;Il33;Fos;Nox4
Fragile X (M>F 2:1)	Periosteal FB	Fibroblast	male	9	1	8	Concordant	Fn1	Egr1;Hspa5;Col4a1;Sparc;Fos;Btg2;Nox4;Nr4a1
Fragile X (M>F 2:1)	Suture-Assoc FB	Fibroblast	male	8	1	7	Concordant	Il33	Sparc;Hspa5;Egr1;Col4a1;Nox4;Cxcl12;Fn1
Fragile X (M>F 2:1)	Inner Dura FB 1	Fibroblast	male	5	0	5	Concordant		Egr1;Hspa5;Sparc;Col4a1;Nox4
Fragile X (M>F 2:1)	Osteogenic FB	Fibroblast	male	4	1	3	Concordant	Nr4a1	Sparc;Hspa5;Egr1
Fragile X (M>F 2:1)	ILC2	ILC/Innate	male	2	1	1	Mixed	Cyfip2	Fmr1
Fragile X (M>F 2:1)	IgD B Cells	Lymphoid	male	1	0	1	Concordant		Sparc
Fragile X (M>F 2:1)	IgM B Cells	Lymphoid	male	1	1	0	Discordant	Hspa5
Fragile X (M>F 2:1)	Macro Activated	Macrophage	male	4	1	3	Concordant	Btg2	Cyfip1;Hspa5;Sparc
Fragile X (M>F 2:1)	Macro CD206	Macrophage	male	1	0	1	Concordant		Btg2
Fragile X (M>F 2:1)	Macro CD209f	Macrophage	male	1	0	1	Concordant		Btg2
Fragile X (M>F 2:1)	Macro CD3e	Macrophage	male	1	0	1	Concordant		Fmr1
Fragile X (M>F 2:1)	Macro MHCII	Macrophage	male	1	1	0	Discordant	Cyfip1
Fragile X (M>F 2:1)	Monocytes	DC/Mono/Neutro	male	1	0	1	Concordant		Fn1
Glioblastoma (M>F 1.6:1)	Arachnoid-Pial EC	Endothelial	male	11	4	7	Concordant	Pten;Nf1;Stat3;Fn1	Sparc;Col1a1;Col1a2;Hsp90b1;Hspa5;Col3a1;Adam12
Glioblastoma (M>F 1.6:1)	Capillary 2	Endothelial	male	6	1	5	Concordant	Slit3	Sparc;Hspa5;Hsp90b1;Col1a1;Col1a2
Glioblastoma (M>F 1.6:1)	Artery (Sema3g+)	Endothelial	male	4	0	4	Concordant		Sparc;Hspa5;Hsp90b1;Col1a2
Glioblastoma (M>F 1.6:1)	Capillary 1	Endothelial	male	4	0	4	Concordant		Rb1;Hsp90b1;Col1a2;Hspa5
Glioblastoma (M>F 1.6:1)	Vein (Pcdh7+)	Endothelial	male	4	0	4	Concordant		Fn1;Sparc;Nfkb2;Hsp90b1
Glioblastoma (M>F 1.6:1)	Suture-Assoc FB	Fibroblast	male	15	3	12	Concordant	Mmp2;Rb1;Ncam1	Sparc;Col3a1;Hsp90b1;Timp2;Hspa5;Tgfb2;Slit3;Nox4;Cxcl12;Cemip;Adam12;Fn1
Glioblastoma (M>F 1.6:1)	Periosteal FB	Fibroblast	male	14	3	11	Concordant	Timp2;Mmp2;Fn1	Slit3;Col1a2;Col1a1;Hspa5;Adam12;Sparc;Col3a1;Nox4;Nf1;Ncam1;Cemip
Glioblastoma (M>F 1.6:1)	Inner Dura FB 2	Fibroblast	male	13	1	12	Concordant	Fn1	Sparc;Col1a1;Col1a2;Hsp90b1;Col3a1;Adam12;Ncam1;Hspa5;Cemip;Mmp2;Nfkb2;Nox4
Glioblastoma (M>F 1.6:1)	Osteogenic FB	Fibroblast	male	10	1	9	Concordant	Cd44	Sparc;Col1a2;Hspa5;Col1a1;Col3a1;Hsp90b1;Mmp14;Mmp2;Timp2
Glioblastoma (M>F 1.6:1)	Inner Dura FB 1	Fibroblast	male	9	0	9	Concordant		Col1a1;Slit3;Hspa5;Col1a2;Sparc;Cd44;Nox4;Col3a1;Nfkb2
Glioblastoma (M>F 1.6:1)	ILC2	ILC/Innate	male	4	0	4	Concordant		Nfkb2;Hsp90b1;Nf1;Adam12
Glioblastoma (M>F 1.6:1)	IgM B Cells	Lymphoid	male	2	1	1	Mixed	Hspa5	Nfkb2
Glioblastoma (M>F 1.6:1)	IgD B Cells	Lymphoid	male	1	0	1	Concordant		Sparc
Glioblastoma (M>F 1.6:1)	Macro Activated	Macrophage	male	5	2	3	Concordant	Pten;Nf1	Timp2;Hspa5;Sparc
Glioblastoma (M>F 1.6:1)	Macro CD206	Macrophage	male	2	0	2	Concordant		Stat3;Cd44
Glioblastoma (M>F 1.6:1)	Macro CD209f	Macrophage	male	2	0	2	Concordant		Col1a1;Stat3
Glioblastoma (M>F 1.6:1)	Immature Neutro	DC/Mono/Neutro	male	2	1	1	Mixed	Timp2	Tgfb1
Glioblastoma (M>F 1.6:1)	Monocytes	DC/Mono/Neutro	male	2	1	1	Mixed	Tgfb1	Fn1
Lupus/SLE (F>M 9:1)	Capillary 2	Endothelial	female	6	5	1	Concordant	Kdm5c;Cd74;H2-Eb1;H2-Ab1;H2-Aa	Irf1
Lupus/SLE (F>M 9:1)	Vein (Icam1+)	Endothelial	female	6	4	2	Concordant	H2-Eb1;Kdm5c;Cd74;H2-Ab1	Icam1;Vcam1
Lupus/SLE (F>M 9:1)	Vein (Pcdh7+)	Endothelial	female	6	1	5	Discordant	Kdm5c	Vcam1;Icam1;Relb;Nfkb2;Nfkb1
Lupus/SLE (F>M 9:1)	Arachnoid-Pial EC	Endothelial	female	3	3	0	Concordant	Kdm5c;Rela;Stat3
Lupus/SLE (F>M 9:1)	Artery (Sema3g+)	Endothelial	female	3	3	0	Concordant	Kdm5c;Cd74;H2-Ab1
Lupus/SLE (F>M 9:1)	Capillary 1	Endothelial	female	1	1	0	Concordant	Kdm5c
Lupus/SLE (F>M 9:1)	Periosteal FB	Fibroblast	female	9	8	1	Concordant	Ano4;Aldh1a2;Kdm5c;H2-Aa;Cd74;H2-Ab1;Tiparp;Irf1	Vcam1
Lupus/SLE (F>M 9:1)	Suture-Assoc FB	Fibroblast	female	7	5	2	Concordant	Kdm5c;Ano4;Tiparp;Aldh1a2;Stat1	Irf3;Rela
Lupus/SLE (F>M 9:1)	Inner Dura FB 2	Fibroblast	female	6	4	2	Concordant	Ano4;Kdm5c;Irf1;Stat1	Nfkb2;H2-Eb1
Lupus/SLE (F>M 9:1)	Inner Dura FB 1	Fibroblast	female	3	2	1	Concordant	Ano4;Kdm5c	Nfkb2
Lupus/SLE (F>M 9:1)	Osteogenic FB	Fibroblast	female	2	2	0	Concordant	Tiparp;Kdm5c
Lupus/SLE (F>M 9:1)	ILC2	ILC/Innate	female	6	1	5	Discordant	Irf3	Nfkb1;Cd74;Nfkb2;H2-Ab1;Irf7
Lupus/SLE (F>M 9:1)	T/NK Cells	Lymphoid	female	4	1	3	Discordant	Kdm5c	Cd74;H2-Eb1;Ptpn22
Lupus/SLE (F>M 9:1)	IgD B Cells	Lymphoid	female	2	2	0	Concordant	Irf1;Blk
Lupus/SLE (F>M 9:1)	IgM B Cells	Lymphoid	female	2	1	1	Mixed	Kdm5c	Nfkb2
Lupus/SLE (F>M 9:1)	Macro Activated	Macrophage	female	12	8	4	Concordant	Cd74;H2-Ab1;H2-Aa;H2-Eb1;Nfkb1;Stat1;Relb;Fcgr2b	Irf5;Kdm5c;Icam1;Ptpn22
Lupus/SLE (F>M 9:1)	Macro CD206	Macrophage	female	9	5	4	Concordant	Kdm5c;H2-Eb1;H2-Aa;H2-Ab1;Cd74	Stat3;Stat1;Irf3;Vcam1
Lupus/SLE (F>M 9:1)	Macro CD209f	Macrophage	female	9	4	5	Discordant	Cd74;H2-Eb1;H2-Aa;H2-Ab1	Stat1;Nfkb1;Stat3;Vcam1;Rela
Lupus/SLE (F>M 9:1)	Macro MHCII	Macrophage	female	2	2	0	Concordant	Kdm5c;Icam1
Lupus/SLE (F>M 9:1)	Macro CD3e	Macrophage	female	1	1	0	Concordant	Kdm5c
Lupus/SLE (F>M 9:1)	Macro Migrating	Macrophage	female	1	1	0	Concordant	Kdm5c
Lupus/SLE (F>M 9:1)	Monocytes	DC/Mono/Neutro	female	5	5	0	Concordant	Cd74;H2-Aa;H2-Ab1;Ptpn22;H2-Eb1
Lupus/SLE (F>M 9:1)	Immature Neutro	DC/Mono/Neutro	female	3	2	1	Concordant	Kdm5c;H2-Eb1	Blk
Lupus/SLE (F>M 9:1)	DCs	DC/Mono/Neutro	female	1	0	1	Discordant		Blk
Lupus/SLE (F>M 9:1)	Mature Neutro	DC/Mono/Neutro	female	1	0	1	Discordant		H2-Eb1
Meningitis (M>F 1.5:1)	Vein (Pcdh7+)	Endothelial	male	8	0	8	Concordant		Vcam1;Icam1;Cxcl1;Fn1;Col4a1;Relb;Nfkb2;Nfkb1
Meningitis (M>F 1.5:1)	Arachnoid-Pial EC	Endothelial	male	5	3	2	Discordant	Rela;Stat3;Fn1	Lama4;Il15
Meningitis (M>F 1.5:1)	Vein (Icam1+)	Endothelial	male	3	1	2	Concordant	Icam2	Icam1;Vcam1
Meningitis (M>F 1.5:1)	Capillary 2	Endothelial	male	2	0	2	Concordant		Irf1;Lama4
Meningitis (M>F 1.5:1)	Artery (Sema3g+)	Endothelial	male	1	0	1	Concordant		Col4a1
Meningitis (M>F 1.5:1)	Suture-Assoc FB	Fibroblast	male	12	8	4	Discordant	Mmp2;Lama4;Il33;Il15;Ncam1;Il18;Stat1;Tlr4	Col4a1;Cxcl12;Fn1;Rela
Meningitis (M>F 1.5:1)	Inner Dura FB 2	Fibroblast	male	10	5	5	Mixed	Irf1;Fn1;Lama4;Stat1;Il15	Ncam1;Mmp2;Col4a1;Nfkb2;Il33
Meningitis (M>F 1.5:1)	Periosteal FB	Fibroblast	male	7	3	4	Concordant	Mmp2;Irf1;Fn1	Col4a1;Ncam1;Il15;Vcam1
Meningitis (M>F 1.5:1)	Osteogenic FB	Fibroblast	male	4	2	2	Mixed	Lama4;Cd44	Mmp14;Mmp2
Meningitis (M>F 1.5:1)	Inner Dura FB 1	Fibroblast	male	3	0	3	Concordant		Col4a1;Cd44;Nfkb2
Meningitis (M>F 1.5:1)	ILC2	ILC/Innate	male	4	1	3	Concordant	Tlr4	Nfkb1;Icam2;Nfkb2
Meningitis (M>F 1.5:1)	IgD B Cells	Lymphoid	male	2	1	1	Mixed	Irf1	Il18
Meningitis (M>F 1.5:1)	IgM B Cells	Lymphoid	male	1	0	1	Concordant		Nfkb2
Meningitis (M>F 1.5:1)	Macro CD209f	Macrophage	male	6	0	6	Concordant		Stat1;Nfkb1;Stat3;Vcam1;Tlr4;Rela
Meningitis (M>F 1.5:1)	Macro Activated	Macrophage	male	5	3	2	Discordant	Nfkb1;Stat1;Relb	Tlr4;Icam1
Meningitis (M>F 1.5:1)	Macro CD206	Macrophage	male	5	0	5	Concordant		Stat3;Stat1;Il18;Vcam1;Cd44
Meningitis (M>F 1.5:1)	Macro MHCII	Macrophage	male	1	1	0	Discordant	Icam1
Meningitis (M>F 1.5:1)	Immature Neutro	DC/Mono/Neutro	male	2	1	1	Mixed	Il15	Icam2
Meningitis (M>F 1.5:1)	Monocytes	DC/Mono/Neutro	male	1	0	1	Concordant		Fn1
Migraine (F>M 3:1)	Vein (Pcdh7+)	Endothelial	female	4	0	4	Discordant		Cxcl1;Fn1;Sparc;Egr1
Migraine (F>M 3:1)	Capillary 2	Endothelial	female	3	2	1	Concordant	Fos;Egr1	Sparc
Migraine (F>M 3:1)	Arachnoid-Pial EC	Endothelial	female	2	1	1	Mixed	Fn1	Sparc
Migraine (F>M 3:1)	Artery (Sema3g+)	Endothelial	female	2	1	1	Mixed	Fos	Sparc
Migraine (F>M 3:1)	Capillary 1	Endothelial	female	1	1	0	Concordant	Ccn3
Migraine (F>M 3:1)	Inner Dura FB 2	Fibroblast	female	9	4	5	Discordant	Ano4;Carmn;Fn1;Atp1a2	Sparc;Egr1;Mmp2;Il33;Fos
Migraine (F>M 3:1)	Periosteal FB	Fibroblast	female	9	6	3	Concordant	Ano4;Ccn3;Mmp2;Carmn;Atp1a2;Fn1	Egr1;Sparc;Fos
Migraine (F>M 3:1)	Suture-Assoc FB	Fibroblast	female	8	3	5	Discordant	Mmp2;Ano4;Il33	Sparc;Egr1;Notch3;Fn1;Atp1a2
Migraine (F>M 3:1)	Inner Dura FB 1	Fibroblast	female	4	2	2	Mixed	Ano4;Ccn3	Egr1;Sparc
Migraine (F>M 3:1)	Osteogenic FB	Fibroblast	female	4	1	3	Discordant	Carmn	Sparc;Mmp2;Egr1
Migraine (F>M 3:1)	ILC2	ILC/Innate	female	1	1	0	Concordant	Cacna1a
Migraine (F>M 3:1)	IgD B Cells	Lymphoid	female	1	0	1	Discordant		Sparc
Migraine (F>M 3:1)	Macro Activated	Macrophage	female	1	0	1	Discordant		Sparc
Migraine (F>M 3:1)	Macro CD206	Macrophage	female	1	1	0	Concordant	Atp1a2
Migraine (F>M 3:1)	Macro CD209f	Macrophage	female	1	1	0	Concordant	Atp1a2
Migraine (F>M 3:1)	Monocytes	DC/Mono/Neutro	female	1	0	1	Discordant		Fn1
Mult. Sclerosis (F>M 3:1)	Capillary 2	Endothelial	female	6	5	1	Concordant	Slit3;Cd74;H2-Eb1;H2-Ab1;H2-Aa	Irf1
Mult. Sclerosis (F>M 3:1)	Vein (Pcdh7+)	Endothelial	female	6	0	6	Discordant		Vcam1;Icam1;Relb;Nfkb2;Cd40;Nfkb1
Mult. Sclerosis (F>M 3:1)	Vein (Icam1+)	Endothelial	female	5	3	2	Concordant	H2-Eb1;Cd74;H2-Ab1	Icam1;Vcam1
Mult. Sclerosis (F>M 3:1)	Arachnoid-Pial EC	Endothelial	female	4	3	1	Concordant	Itgb1;Rela;Stat3	Il15
Mult. Sclerosis (F>M 3:1)	Artery (Sema3g+)	Endothelial	female	2	2	0	Concordant	Cd74;H2-Ab1
Mult. Sclerosis (F>M 3:1)	Periosteal FB	Fibroblast	female	8	4	4	Mixed	H2-Aa;Cd74;H2-Ab1;Irf1	Slit3;Ncam1;Il15;Vcam1
Mult. Sclerosis (F>M 3:1)	Inner Dura FB 2	Fibroblast	female	7	3	4	Discordant	Irf1;Stat1;Il15	Ncam1;Nfkb2;Il33;H2-Eb1
Mult. Sclerosis (F>M 3:1)	Suture-Assoc FB	Fibroblast	female	7	4	3	Concordant	Il33;Il15;Ncam1;Stat1	Slit3;Cxcl12;Rela
Mult. Sclerosis (F>M 3:1)	Inner Dura FB 1	Fibroblast	female	2	0	2	Discordant		Slit3;Nfkb2
Mult. Sclerosis (F>M 3:1)	ILC2	ILC/Innate	female	6	0	6	Discordant		Nfkb1;Cd74;Nfkb2;Itga4;H2-Ab1;Irf7
Mult. Sclerosis (F>M 3:1)	IgD B Cells	Lymphoid	female	2	1	1	Mixed	Irf1	Cd40
Mult. Sclerosis (F>M 3:1)	T/NK Cells	Lymphoid	female	2	0	2	Discordant		Cd74;H2-Eb1
Mult. Sclerosis (F>M 3:1)	IgM B Cells	Lymphoid	female	1	0	1	Discordant		Nfkb2
Mult. Sclerosis (F>M 3:1)	Macro CD209f	Macrophage	female	10	4	6	Discordant	Cd74;H2-Eb1;H2-Aa;H2-Ab1	Stat1;Nfkb1;Itga4;Stat3;Vcam1;Rela
Mult. Sclerosis (F>M 3:1)	Macro Activated	Macrophage	female	8	7	1	Concordant	Cd74;H2-Ab1;H2-Aa;H2-Eb1;Nfkb1;Stat1;Relb	Icam1
Mult. Sclerosis (F>M 3:1)	Macro CD206	Macrophage	female	8	5	3	Concordant	H2-Eb1;H2-Aa;H2-Ab1;Cd74;Cd40	Stat3;Stat1;Vcam1
Mult. Sclerosis (F>M 3:1)	Macro MHCII	Macrophage	female	1	1	0	Concordant	Icam1
Mult. Sclerosis (F>M 3:1)	Monocytes	DC/Mono/Neutro	female	4	4	0	Concordant	Cd74;H2-Aa;H2-Ab1;H2-Eb1
Mult. Sclerosis (F>M 3:1)	Immature Neutro	DC/Mono/Neutro	female	3	3	0	Concordant	H2-Eb1;Il15;Ccl5
Mult. Sclerosis (F>M 3:1)	Mature Neutro	DC/Mono/Neutro	female	1	0	1	Discordant		H2-Eb1
Parkinson's (M>F 1.5:1)	Capillary 2	Endothelial	male	8	2	6	Concordant	Nr4a1;Egr1	Sparc;Ddit4;Hspa5;Hsp90b1;Lrrk2;Lama4
Parkinson's (M>F 1.5:1)	Arachnoid-Pial EC	Endothelial	male	7	2	5	Concordant	Nr4a1;Fn1	Sparc;Hsp90b1;Hspa5;Nid1;Lama4
Parkinson's (M>F 1.5:1)	Vein (Pcdh7+)	Endothelial	male	5	0	5	Concordant		Fn1;Col4a1;Sparc;Egr1;Hsp90b1
Parkinson's (M>F 1.5:1)	Artery (Sema3g+)	Endothelial	male	4	0	4	Concordant		Sparc;Hspa5;Hsp90b1;Col4a1
Parkinson's (M>F 1.5:1)	Capillary 1	Endothelial	male	4	1	3	Concordant	Nr4a1	Hsp90b1;Hspa5;Lrrk2
Parkinson's (M>F 1.5:1)	Vein (Icam1+)	Endothelial	male	2	1	1	Mixed	Nr4a1	Ddit4
Parkinson's (M>F 1.5:1)	Inner Dura FB 2	Fibroblast	male	14	3	11	Concordant	Fn1;Lama4;Pink1	Sparc;Egr1;Hsp90b1;Ncam1;Hspa5;Nr4a1;Dnajb11;Col4a1;Hyou1;Il33;Nox4
Parkinson's (M>F 1.5:1)	Suture-Assoc FB	Fibroblast	male	14	4	10	Concordant	Lama4;Il33;Ncam1;Lrrk2	Sparc;Hsp90b1;Nid1;Hspa5;Egr1;Col4a1;Nox4;Cxcl12;Dnajb11;Fn1
Parkinson's (M>F 1.5:1)	Periosteal FB	Fibroblast	male	12	2	10	Concordant	Pink1;Fn1	Egr1;Hspa5;Col4a1;Sparc;Nid1;Hyou1;Nox4;Ncam1;Nr4a1;Ddit4
Parkinson's (M>F 1.5:1)	Osteogenic FB	Fibroblast	male	10	4	6	Concordant	Lama4;Nr4a1;Lrrk2;Hyou1	Sparc;Hspa5;Hsp90b1;Ddit4;Dnajb11;Egr1
Parkinson's (M>F 1.5:1)	Inner Dura FB 1	Fibroblast	male	5	0	5	Concordant		Egr1;Hspa5;Sparc;Col4a1;Nox4
Parkinson's (M>F 1.5:1)	ILC2	ILC/Innate	male	3	1	2	Concordant	Pink1	Ddit4;Hsp90b1
Parkinson's (M>F 1.5:1)	IgD B Cells	Lymphoid	male	2	0	2	Concordant		Ddit4;Sparc
Parkinson's (M>F 1.5:1)	T/NK Cells	Lymphoid	male	2	0	2	Concordant		Dnajb11;Ddit4
Parkinson's (M>F 1.5:1)	IgM B Cells	Lymphoid	male	1	1	0	Discordant	Hspa5
Parkinson's (M>F 1.5:1)	Macro Activated	Macrophage	male	3	1	2	Concordant	Dnajb11	Hspa5;Sparc
Parkinson's (M>F 1.5:1)	Immature Neutro	DC/Mono/Neutro	male	2	1	1	Mixed	Dnajb11	Ddit4
Parkinson's (M>F 1.5:1)	Monocytes	DC/Mono/Neutro	male	1	0	1	Concordant		Fn1
